# Introductory notes before zebra finch song have unique timing properties while sharing acoustic properties with song

**DOI:** 10.1101/2025.05.19.654952

**Authors:** Divya Rao, Raghav Rajan

## Abstract

Preparatory neural activity precedes the initiation of simple movements and a key feature of this preparatory activity is its trial-by-trial correlation with features of the upcoming movement. Recent studies in the zebra finch, a songbird with a complex, naturally learned, movement sequence (song), have suggested that the repeats of short introductory notes (INs) at the start of each song bout, reflect motor preparation. However, whether IN properties correlate with upcoming song features remains poorly understood. Here, we addressed this question by recording and analyzing male zebra finch songs over a 3 year period. We found bout-to-bout correlations in the acoustic features of the last IN and the first song syllable. However, similar correlations were present between the first song syllable and the first IN and the first and second song syllable suggesting that INs are also part of the song sequence. Next, we found an age-related increase in the mean IN number before song and song tempo. If INs reflected preparation of song parameters, we expected age-related song changes to be predicted by IN-song correlations at a younger age. We did not find any such correlations. Finally, we compared INs to other repeated syllables within song and outside song bouts and found that the speeding up of intervals between successive INs is unique to INs. Overall our results showing similarities in the acoustic features of INs and song syllables suggest shared neural control of INs and song syllables, while differences in timing suggest different neural mechanisms controlling IN timing.

**Significance Statement:** Simple movements are believed to be “prepared” in the brain before execution and this preparatory neural activity is correlated with features of the upcoming movement. Recent studies have suggested that the short introductory notes before the complex song sequence of the zebra finch reflect motor preparation. Whether correlations exist for introductory notes and upcoming song remains poorly understood. Here we found bout-to-bout correlations between the acoustic properties of introductory notes and the first song syllable but our analyses suggest that this reflects shared neural control of the acoustics of both introductory notes and song syllables. We also found differences in the timing of introductory notes suggesting different neural mechanisms for controlling introductory note timing.
