## Extended Data Table for "Introductory notes before zebra finch song have unique timing properties while sharing acoustic properties with song"

### Sheet: Figure_Statistics
Extended Data Table supporting Figure 2
Statistics test results for figures Fig. 2 - Fig. 8
Figure	Parameter	Groups Compared					Test	RESULTS
		Groups	N	Individual Group MEAN+/- SE	Individual Group MEDIAN [Range]	Confidence Intervals		p=value	Post-hoc
Fig. 2A	MEAN Interval	First IN	20	MEAN +/- SE 115.4031+/-2.3979	MEDIAN [RANGE] 102.7343[52.1378 - 266.4653]	CI [ 92.8935,137.7456 ]	Repeated Measures One Way ANOVA	SumSq DF MeanSq F pValue pValueGG pValueHF pValueLB _____ __ ______ ______ __________ __________ __________ __________ (Intercept):Syll 30382 2 15191 19.29 2.0243e-06 4.5172e-05 2.9756e-05 0.00035162 Birds:Syll 4215 2 2107.5 2.6761 0.0825 0.10371 0.10065 0.11923 Error(Syll) 28351 36 787.52	Syll_1 Syll_2 Difference StdErr pValue Lower Upper ___________ ___________ __________ ______ __________ ________ _______ {'FirstIN'} {'LastIN' } 63.402 9.7095 1.1119e-05 38.621 88.182 {'FirstIN'} {'Song' } 76.732 10.668 3.1037e-06 49.505 103.96 {'LastIN' } {'FirstIN'} -63.402 9.7095 1.1119e-05 -88.182 -38.621 {'LastIN' } {'Song' } 13.331 5.3072 0.054155 -0.21436 26.875 {'Song' } {'FirstIN'} -76.7…
		Last IN	20	MEAN +/- SE 52.0014+/-1.2466	MEDIAN [RANGE] 42.0681[18.7686 - 93.8258]	CI [ 39.9698,62.7506 ]
		SONG	20	MEAN +/- SE 38.6709+/-0.7903	MEDIAN [RANGE] 34.2652[18.2652 - 76.7752]	CI [ 31.7736,46.3865 ]
Fig. 2A	CV Interval	First IN	20	MEAN +/- SE 0.553+/-0.0141	MEDIAN [RANGE] 0.4896[0.13601 - 1.2356]	CI [ 0.41605,0.67806 ]	Repeated Measures One Way ANOVA	SumSq DF MeanSq F pValue pValueGG pValueHF pValueLB _______ __ ________ ______ ________ ________ ________ ________ (Intercept):Syll 0.16521 2 0.082606 3.2982 0.048386 0.078206 0.076788 0.086048 Birds:Syll 0.16968 2 0.08484 3.3874 0.044881 0.07435 0.072929 0.082244 Error(Syll) 0.90164 36 0.025046	Syll_1 Syll_2 Difference StdErr pValue Lower Upper ___________ ___________ __________ ________ __________ __________ _________ {'FirstIN'} {'LastIN' } 0.40332 0.057669 4.5234e-06 0.25614 0.5505 {'FirstIN'} {'Song' } 0.45137 0.061436 2.324e-06 0.29458 0.60817 {'LastIN' } {'FirstIN'} -0.40332 0.057669 4.5234e-06 -0.5505 -0.25614 {'LastIN' } {'Song' } 0.048056 0.020338 0.072329 -0.0038498 0.099961 {…
		Last IN	20	MEAN +/- SE 0.1497+/-0.0036	MEDIAN [RANGE] 0.12075[0.050869 - 0.29042]	CI [ 0.11286,0.17548 ]
		SONG	20	MEAN +/- SE 0.1016+/-0.0029	MEDIAN [RANGE] 0.076791[0.039933 - 0.26633]	CI [ 0.071931,0.12622 ]
Fig. 2B	MEAN Duration (ms)	First IN	17	MEAN +/- SE 55.6824+/-1.0641	MEDIAN [RANGE] 52.9846[25.2364 - 102.5076]	CI [ 46.3818,64.9829 ]	Repeated Measures One Way ANOVA	SumSq DF MeanSq F pValue pValueGG pValueHF pValueLB ______ __ ______ _______ __________ _________ _________ _________ (Intercept):Syll 21318 2 10659 11.057 0.00028887 0.0047373 0.0046773 0.0050043 Birds:Syll 349.93 2 174.96 0.18151 0.83499 0.68113 0.68218 0.67656 Error(Syll) 26991 28 963.95	Syll_1 Syll_2 Difference StdErr pValue Lower Upper ___________ ___________ __________ ______ __________ _______ ________ {'FirstIN'} {'LastIN' } -4.8183 1.5214 0.017647 -8.8001 -0.83645 {'FirstIN'} {'Song' } -82.03 13.29 6.7689e-05 -116.81 -47.246 {'LastIN' } {'FirstIN'} 4.8183 1.5214 0.017647 0.83645 8.8001 {'LastIN' } {'Song' } -77.211 13.511 0.00014842 -112.57 -41.85 {'Song' } {'FirstIN'} 82.0…
		Last IN	17	MEAN +/- SE 60.8316+/-1.0076	MEDIAN [RANGE] 58.7528[26.7266 - 106.4662]	CI [ 52.0249,69.6382 ]
		SONG	16	MEAN +/- SE 138.0244+/-3.6957	MEDIAN [RANGE] 132.8836[41.285 - 286.7838]	CI [ 103.1169,164.5899 ]
Fig. 2B	CV Duration (ms)	First IN	17	MEAN +/- SE 0.0874+/-0.0041	MEDIAN [RANGE] 0.065802[0.036094 - 0.33576]	CI [ 0.051302,0.12347 ]	Repeated Measures One Way ANOVA	SumSq DF MeanSq F pValue pValueGG pValueHF pValueLB __________ __ __________ _______ ________ ________ ________ ________ (Intercept):Syll 0.01075 2 0.0053752 4.076 0.027948 0.059704 0.05893 0.063072 Birds:Syll 0.00059215 2 0.00029608 0.22452 0.80033 0.65842 0.66195 0.64292 Error(Syll) 0.036924 28 0.0013187	Syll_1 Syll_2 Difference StdErr pValue Lower Upper ___________ ___________ __________ _________ __________ __________ _________ {'FirstIN'} {'LastIN' } 0.033091 0.015669 0.12325 -0.0079194 0.074102 {'FirstIN'} {'Song' } 0.058414 0.015429 0.0053278 0.018031 0.098797 {'LastIN' } {'FirstIN'} -0.033091 0.015669 0.12325 -0.074102 0.0079194 {'LastIN' } {'Song' } 0.025322 0.0033069 6.4067e-06 0.016667 0…
		Last IN	17	MEAN +/- SE 0.0528+/-0.0013	MEDIAN [RANGE] 0.051325[0.021141 - 0.095699]	CI [ 0.041842,0.063841 ]
		SONG	16	MEAN +/- SE 0.0266+/-0.001	MEDIAN [RANGE] 0.021352[0.012349 - 0.067548]	CI [ 0.018175,0.045856 ]
Fig. 2C	MEAN Mean Frequency (Hz)	First IN	17	MEAN +/- SE 2024.259+/-41.2522	MEDIAN [RANGE] 1898.9076[1214.0773 - 3389.3288]	CI [ 1663.6901,2384.8279 ]	Repeated Measures One Way ANOVA	SumSq DF MeanSq F pValue pValueGG pValueHF pValueLB __________ __ __________ ________ _________ ________ ________ ________ (Intercept):Syll 1.8637e+06 2 9.3187e+05 5.7928 0.0078467 0.021202 0.019322 0.030468 Birds:Syll 22445 2 11223 0.069764 0.93278 0.85009 0.86125 0.79553 Error(Syll) 4.5042e+06 28 1.6087e+05	Syll_1 Syll_2 Difference StdErr pValue Lower Upper ___________ ___________ __________ ______ __________ _______ _______ {'FirstIN'} {'LastIN' } -336.95 69.35 0.00069333 -518.45 -155.44 {'FirstIN'} {'Song' } -1003.2 168.58 9.8634e-05 -1444.4 -561.98 {'LastIN' } {'FirstIN'} 336.95 69.35 0.00069333 155.44 518.45 {'LastIN' } {'Song' } -666.25 164.61 0.0032157 -1097.1 -235.43 {'Song' } {'FirstIN'} 100…
		Last IN	17	MEAN +/- SE 2341.4664+/-41.5241	MEDIAN [RANGE] 2379.5694[1219.5441 - 3582.2806]	CI [ 1978.5209,2704.4119 ]
		SONG	16	MEAN +/- SE 3077.8395+/-47.1732	MEDIAN [RANGE] 2986.8218[1939.7107 - 4135.0075]	CI [ 2567.6474,3409.2752 ]
Fig. 2C	CV Mean Frequency (Hz)	First IN	17	MEAN +/- SE 0.1076+/-0.0037	MEDIAN [RANGE] 0.084822[0.040344 - 0.28409]	CI [ 0.075644,0.13959 ]	Repeated Measures One Way ANOVA	SumSq DF MeanSq F pValue pValueGG pValueHF pValueLB _________ __ __________ _______ _______ ________ ________ ________ (Intercept):Syll 0.0010334 2 0.00051669 0.56355 0.57551 0.55035 0.56945 0.46527 Birds:Syll 0.0086811 2 0.0043406 4.7341 0.01694 0.022731 0.018253 0.047189 Error(Syll) 0.025672 28 0.00091687
		Last IN	17	MEAN +/- SE 0.0864+/-0.0017	MEDIAN [RANGE] 0.082023[0.046995 - 0.14493]	CI [ 0.07132,0.10158 ]
		SONG	16	MEAN +/- SE 0.075+/-0.0024	MEDIAN [RANGE] 0.072615[0.033723 - 0.192]	CI [ 0.056737,0.094572 ]
Fig. 2D	MEAN Entropy	First IN	17	MEAN +/- SE -1.7484+/-0.0356	MEDIAN [RANGE] -1.7727[-2.8101 - -0.65215]	CI [ -2.0594,-1.4374 ]	Repeated Measures One Way ANOVA	SumSq DF MeanSq F pValue pValueGG pValueHF pValueLB _______ __ ________ _______ _______ ________ ________ ________ (Intercept):Syll 0.28055 2 0.14027 0.80002 0.45933 0.41576 0.42223 0.38621 Birds:Syll 0.15289 2 0.076447 0.436 0.65093 0.57146 0.58305 0.51978 Error(Syll) 4.9095 28 0.17534
		Last IN	17	MEAN +/- SE -1.666+/-0.0363	MEDIAN [RANGE] -1.7173[-2.8412 - -0.5762]	CI [ -1.9832,-1.3489 ]
		SONG	16	MEAN +/- SE -1.6123+/-0.0309	MEDIAN [RANGE] -1.5599[-2.5751 - -0.8189]	CI [ -1.9008,-1.3894 ]
Fig. 2D	CV Entropy	First IN	17	MEAN +/- SE 0.12+/-0.0028	MEDIAN [RANGE] 0.10677[0.0605 - 0.24185]	CI [ 0.095958,0.14405 ]	Repeated Measures One Way ANOVA	SumSq DF MeanSq F pValue pValueGG pValueHF pValueLB __________ __ __________ _____ __________ _________ _________ _________ (Intercept):Syll 0.0067483 2 0.0033741 9.056 0.00092645 0.0030687 0.0022555 0.0093767 Birds:Syll 0.00080402 2 0.00040201 1.079 0.35366 0.33932 0.34372 0.31654 Error(Syll) 0.010432 28 0.00037259	Syll_1 Syll_2 Difference StdErr pValue Lower Upper ___________ ___________ __________ _________ __________ __________ _________ {'FirstIN'} {'LastIN' } 0.010559 0.0072221 0.33794 -0.0083432 0.029461 {'FirstIN'} {'Song' } 0.04389 0.0081985 0.00028129 0.022433 0.065348 {'LastIN' } {'FirstIN'} -0.010559 0.0072221 0.33794 -0.029461 0.0083432 {'LastIN' } {'Song' } 0.033331 0.0045107 9.5999e-06 0.02152…
		Last IN	17	MEAN +/- SE 0.1104+/-0.002	MEDIAN [RANGE] 0.10258[0.062555 - 0.20322]	CI [ 0.092688,0.12808 ]
		SONG	16	MEAN +/- SE 0.0778+/-0.0021	MEDIAN [RANGE] 0.068093[0.038956 - 0.16682]	CI [ 0.062122,0.096996 ]
Fig. 2E	MEAN Log Amplitude (dB)	First IN	17	MEAN +/- SE 27.9508+/-0.6708	MEDIAN [RANGE] 25.3339[7.8844 - 59.3981]	CI [ 22.0872,33.8144 ]	Repeated Measures One Way ANOVA	SumSq DF MeanSq F pValue pValueGG pValueHF pValueLB ______ __ ______ _______ _________ _________ _________ ________ (Intercept):Syll 79.291 2 39.646 7.3655 0.0026904 0.0099479 0.0086947 0.016792 Birds:Syll 6.1348 2 3.0674 0.56987 0.57202 0.5016 0.5103 0.46282 Error(Syll) 150.71 28 5.3827	Syll_1 Syll_2 Difference StdErr pValue Lower Upper ___________ ___________ __________ _______ __________ _______ _______ {'FirstIN'} {'LastIN' } -3.5619 0.42261 2.1026e-06 -4.668 -2.4559 {'FirstIN'} {'Song' } -7.8093 0.9166 1.8509e-06 -10.208 -5.4103 {'LastIN' } {'FirstIN'} 3.5619 0.42261 2.1026e-06 2.4559 4.668 {'LastIN' } {'Song' } -4.2474 0.99987 0.0021898 -6.8643 -1.6304 {'Song' } {'FirstIN'}…
		Last IN	17	MEAN +/- SE 31.4867+/-0.6949	MEDIAN [RANGE] 30.9343[8.9613 - 61.0643]	CI [ 25.4126,37.5608 ]
		SONG	16	MEAN +/- SE 35.215+/-0.6797	MEDIAN [RANGE] 34.493[11.9588 - 62.0831]	CI [ 30.1636,41.1532 ]
Fig. 2E	CV Log Amplitude (dB)	First IN	17	MEAN +/- SE 0.1021+/-0.0044	MEDIAN [RANGE] 0.086698[0.030537 - 0.32027]	CI [ 0.063403,0.14079 ]	Repeated Measures One Way ANOVA	SumSq DF MeanSq F pValue pValueGG pValueHF pValueLB __________ __ __________ _______ ______ ________ ________ ________ (Intercept):Syll 0.00010976 2 5.4882e-05 0.10084 0.9044 0.81074 0.82237 0.75551 Birds:Syll 0.0026093 2 0.0013046 2.3972 0.1094 0.13493 0.13258 0.14386 Error(Syll) 0.015239 28 0.00054424
		Last IN	17	MEAN +/- SE 0.0844+/-0.0037	MEDIAN [RANGE] 0.055296[0.024606 - 0.24103]	CI [ 0.051731,0.1171 ]
		SONG	16	MEAN +/- SE 0.0639+/-0.0028	MEDIAN [RANGE] 0.044111[0.018717 - 0.16763]	CI [ 0.043461,0.088679 ]
Fig. 2F	MEAN Pitch Goodness	First IN	17	MEAN +/- SE 158.573+/-3.0897	MEDIAN [RANGE] 146.7582[84.864 - 281.3451]	CI [ 131.5669,185.5792 ]	Repeated Measures One Way ANOVA	SumSq DF MeanSq F pValue pValueGG pValueHF pValueLB _____ __ ______ ______ _______ ________ ________ ________ (Intercept):Syll 14416 2 7208 5.1076 0.01285 0.020904 0.017327 0.040286 Birds:Syll 3514 2 1757 1.245 0.30339 0.29869 0.30094 0.28329 Error(Syll) 39514 28 1411.2	Syll_1 Syll_2 Difference StdErr pValue Lower Upper ___________ ___________ __________ ______ ________ ________ _______ {'FirstIN'} {'LastIN' } -25.493 10.004 0.056777 -51.676 0.68974 {'FirstIN'} {'Song' } 26.592 13.041 0.13939 -7.5405 60.724 {'LastIN' } {'FirstIN'} 25.493 10.004 0.056777 -0.68974 51.676 {'LastIN' } {'Song' } 52.085 16.095 0.015452 9.9583 94.211 {'Song' } {'FirstIN'} -26.592 13.04…
		Last IN	17	MEAN +/- SE 182.69+/-4.3949	MEDIAN [RANGE] 155.6792[76.0256 - 317.4224]	CI [ 144.2763,221.1037 ]
		SONG	16	MEAN +/- SE 132.7198+/-2.5938	MEDIAN [RANGE] 129.2428[72.1746 - 215.6928]	CI [ 105.3606,150.9701 ]
Fig. 2F	CV Pitch Goodness	First IN	17	MEAN +/- SE 0.1569+/-0.0035	MEDIAN [RANGE] 0.1404[0.092152 - 0.31883]	CI [ 0.12655,0.18721 ]	Repeated Measures One Way ANOVA	SumSq DF MeanSq F pValue pValueGG pValueHF pValueLB __________ __ __________ _______ ________ ________ ________ ________ (Intercept):Syll 0.0040604 2 0.0020302 2.6727 0.086639 0.10861 0.10453 0.12436 Birds:Syll 0.00064503 2 0.00032252 0.42458 0.65819 0.5879 0.60191 0.52521 Error(Syll) 0.021269 28 0.00075962
		Last IN	17	MEAN +/- SE 0.1347+/-0.0025	MEDIAN [RANGE] 0.13099[0.07039 - 0.19862]	CI [ 0.11298,0.15645 ]
		SONG	16	MEAN +/- SE 0.1021+/-0.0026	MEDIAN [RANGE] 0.083486[0.062473 - 0.21051]	CI [ 0.083837,0.13098 ]
Fig. 2G	MEAN Frequency Modulation (^{o})	First IN	17	MEAN +/- SE 39.0714+/-0.5908	MEDIAN [RANGE] 39.9356[20.6239 - 56.2536]	CI [ 33.9075,44.2352 ]	Repeated Measures One Way ANOVA	SumSq DF MeanSq F pValue pValueGG pValueHF pValueLB ______ __ ______ ______ ________ ________ ________ ________ (Intercept):Syll 575.09 2 287.55 5.0374 0.01353 0.017016 0.01353 0.041489 Birds:Syll 532.73 2 266.36 4.6663 0.017823 0.021889 0.017823 0.048588 Error(Syll) 1598.3 28 57.082	Syll_1 Syll_2 Difference StdErr pValue Lower Upper ___________ ___________ __________ ______ _______ ________ _______ {'FirstIN'} {'LastIN' } -5.4714 2.1967 0.06308 -11.221 0.27788 {'FirstIN'} {'Song' } -4.7952 2.9848 0.27544 -12.607 3.017 {'LastIN' } {'FirstIN'} 5.4714 2.1967 0.06308 -0.27788 11.221 {'LastIN' } {'Song' } 0.67627 2.7697 0.96774 -6.5728 7.9254 {'Song' } {'FirstIN'} 4.7952 2.9848 0…
		Last IN	17	MEAN +/- SE 44.2408+/-0.6957	MEDIAN [RANGE] 44.7799[22.0732 - 73.4524]	CI [ 38.16,50.3215 ]
		SONG	16	MEAN +/- SE 42.7926+/-0.5735	MEDIAN [RANGE] 43.7058[24.9495 - 55.7873]	CI [ 37.6121,46.9849 ]
Fig. 2G	CV Frequency Modulation (^{o})	First IN	17	MEAN +/- SE 0.1282+/-0.0032	MEDIAN [RANGE] 0.1166[0.077429 - 0.26364]	CI [ 0.1002,0.15624 ]	Repeated Measures One Way ANOVA	SumSq DF MeanSq F pValue pValueGG pValueHF pValueLB _________ __ _________ ______ _________ _________ _________ ________ (Intercept):Syll 0.018259 2 0.0091295 7.7593 0.0020833 0.0026786 0.0020833 0.014589 Birds:Syll 0.0033805 2 0.0016902 1.4366 0.25473 0.2554 0.25473 0.25059 Error(Syll) 0.032944 28 0.0011766	Syll_1 Syll_2 Difference StdErr pValue Lower Upper ___________ ___________ __________ ________ __________ __________ ___________ {'FirstIN'} {'LastIN' } 0.035433 0.012951 0.040081 0.0015375 0.069328 {'FirstIN'} {'Song' } 0.063526 0.012856 0.00059494 0.029879 0.097172 {'LastIN' } {'FirstIN'} -0.035433 0.012951 0.040081 -0.069328 -0.0015375 {'LastIN' } {'Song' } 0.028093 0.010403 0.042846 0.0008640…
		Last IN	17	MEAN +/- SE 0.0948+/-0.0025	MEDIAN [RANGE] 0.082655[0.054801 - 0.21668]	CI [ 0.073343,0.11623 ]
		SONG	16	MEAN +/- SE 0.0675+/-0.0038	MEDIAN [RANGE] 0.051462[0.019373 - 0.28405]	CI [ 0.038521,0.098432 ]
Fig. 4	Corr coef of MeanFrequency	SONG-First IN	9	MEAN +/- SE 0.4068+/-0.0139	MEDIAN [RANGE] 0.39879[0.28963 - 0.6593]	CI [ 0.311,0.50269 ]	sign-rank	p value = 0.0039062
		SONG-Last IN	9	MEAN +/- SE 0.4867+/-0.0146	MEDIAN [RANGE] 0.45132[0.34033 - 0.73178]	CI [ 0.38577,0.58773 ]
Fig. 4	Corr coef of MeanFrequency	SONG-Last IN	8	MEAN +/- SE 0.412+/-0.0084	MEDIAN [RANGE] 0.42047[0.31241 - 0.50948]	CI [ 0.3557,0.46825 ]	sign-rank	p value = 0.84375
		SONG SONG	8	MEAN +/- SE 0.441+/-0.0163	MEDIAN [RANGE] 0.40862[0.29467 - 0.60773]	CI [ 0.33227,0.54979 ]
Fig. 4	Corr coef of LogAmplitude	SONG-First IN	15	MEAN +/- SE 0.6176+/-0.011	MEDIAN [RANGE] 0.68203[0.31968 - 0.84661]	CI [ 0.52601,0.70918 ]	sign-rank	p value = 0.015076
		SONG-Last IN	15	MEAN +/- SE 0.7129+/-0.0103	MEDIAN [RANGE] 0.69273[0.44555 - 0.8957]	CI [ 0.62703,0.79881 ]
Fig. 4	Corr coef of LogAmplitude	SONG-Last IN	16	MEAN +/- SE 0.6867+/-0.0114	MEDIAN [RANGE] 0.67865[0.29388 - 0.8957]	CI [ 0.58931,0.78416 ]	sign-rank	p value = 0.062671
		SONG SONG	16	MEAN +/- SE 0.6101+/-0.0131	MEDIAN [RANGE] 0.55879[0.32026 - 0.94961]	CI [ 0.49816,0.7221 ]
Fig. 5A	IN Number comparison multiple days Bird 1	181	143	MEAN +/- SE 3.6294+/-0.0095	MEDIAN [RANGE] 4[1 - 7]	CI [ 3.4042,3.8545 ]	KruskalWallis ANOVA	p value = 1.2239e-10	Group A Group B Lower Limit A-B Upper Limit P-value _______ _______ ___________ _______ ___________ __________ {'181'} {'182'} -2.075 55.439 112.95 0.066369 {'181'} {'244'} 1.2059 72.524 143.84 0.043586 {'181'} {'258'} 33.749 106.87 179.98 0.00044621 {'181'} {'455'} -136.2 -16.615 102.97 0.99875 {'181'} {'769'} -233.11 -132.78 -32.456 0.0022426 {'182'} {'244'} -46.113 17.086 80.284 0.97248 {'182'…
		182	284	MEAN +/- SE 3.25+/-0.0046	MEDIAN [RANGE] 3[1 - 8]	CI [ 3.0967,3.4033 ]
		244	109	MEAN +/- SE 3.1284+/-0.0105	MEDIAN [RANGE] 3[2 - 6]	CI [ 2.9106,3.3463 ]
		258	100	MEAN +/- SE 2.92+/-0.0113	MEDIAN [RANGE] 2[1 - 6]	CI [ 2.6967,3.1433 ]
		455	26	MEAN +/- SE 3.7308+/-0.0539	MEDIAN [RANGE] 3[1 - 7]	CI [ 3.1646,4.2969 ]
		769	40	MEAN +/- SE 4.65+/-0.0342	MEDIAN [RANGE] 5[2 - 8]	CI [ 4.2121,5.0879 ]
Fig. 5A	IN Number comparison multiple days Bird 2	209	69	MEAN +/- SE 2.3478+/-0.0092	MEDIAN [RANGE] 2[1 - 4]	CI [ 2.1946,2.501 ]	KruskalWallis ANOVA	p value = 9.4497e-19	Group A Group B Lower Limit A-B Upper Limit P-value _______ _______ ___________ _______ ___________ __________ {'209'} {'504'} -158.63 -125.11 -91.582 2.8729e-18 {'209'} {'826'} -134.22 -102.84 -71.465 3.838e-14 {'504'} {'826'} -4.6153 22.262 49.139 0.12721
		504	111	MEAN +/- SE 3.5676+/-0.0087	MEDIAN [RANGE] 3[1 - 7]	CI [ 3.3853,3.7498 ]
		826	164	MEAN +/- SE 3.3476+/-0.0055	MEDIAN [RANGE] 3[1 - 6]	CI [ 3.2092,3.4859 ]
Fig. 5A	IN Number comparison multiple days Bird 3	128	38	MEAN +/- SE 3.6316+/-0.0167	MEDIAN [RANGE] 4[2 - 5]	CI [ 3.4234,3.8398 ]	KruskalWallis ANOVA	p value = 1.3182e-11	Group A Group B Lower Limit A-B Upper Limit P-value _______ _______ ___________ _______ ___________ __________ {'128'} {'129'} -29.878 -6.7073 16.464 0.77607 {'128'} {'326'} -71.551 -51.785 -32.02 2.4482e-09 {'129'} {'326'} -65.024 -45.078 -25.132 3.5279e-07
		129	37	MEAN +/- SE 3.7838+/-0.0182	MEDIAN [RANGE] 4[3 - 5]	CI [ 3.5596,4.0079 ]
		326	80	MEAN +/- SE 4.775+/-0.0116	MEDIAN [RANGE] 5[2 - 6]	CI [ 4.5686,4.9814 ]
Fig. 5A	IN Number comparison multiple days Bird 4	233	66	MEAN +/- SE 3.0455+/-0.0086	MEDIAN [RANGE] 3[2 - 4]	CI [ 2.9062,3.1847 ]	KruskalWallis ANOVA	p value = 5.613e-06	Group A Group B Lower Limit A-B Upper Limit P-value _______ _______ ___________ _______ ___________ __________ {'233'} {'236'} -20.896 16.019 52.935 0.7608 {'233'} {'454'} -71.503 -36.437 -1.3698 0.037063 {'233'} {'786'} -82.278 -46.918 -11.558 0.0027324 {'233'} {'787'} -67.691 -28.674 10.342 0.2636 {'236'} {'454'} -89.757 -52.456 -15.155 0.0011813 {'236'} {'786'} -100.51 -62.937 -25.361 4.8173e-…
		236	52	MEAN +/- SE 2.9038+/-0.0103	MEDIAN [RANGE] 3[2 - 4]	CI [ 2.7553,3.0524 ]
		454	63	MEAN +/- SE 3.4127+/-0.012	MEDIAN [RANGE] 3[2 - 6]	CI [ 3.2227,3.6026 ]
		786	61	MEAN +/- SE 3.459+/-0.0114	MEDIAN [RANGE] 4[2 - 5]	CI [ 3.2805,3.6375 ]
		787	43	MEAN +/- SE 3.3023+/-0.0157	MEDIAN [RANGE] 3[2 - 5]	CI [ 3.095,3.5097 ]
Fig. 5A	IN Number comparison multiple days Bird 5	145	53	MEAN +/- SE 3.3208+/-0.016	MEDIAN [RANGE] 3[2 - 5]	CI [ 3.0865,3.555 ]	KruskalWallis ANOVA	p value = 0.036264	Group A Group B Lower Limit A-B Upper Limit P-value _______ _______ ___________ _______ ___________ ________ {'145'} {'146'} -23.134 16.108 55.351 0.79621 {'145'} {'621'} -41.953 4.4502 50.853 0.99897 {'145'} {'622'} -22.991 18.946 60.883 0.73243 {'145'} {'730'} -52.493 -16.232 20.029 0.7391 {'146'} {'621'} -55.831 -11.658 32.515 0.952 {'146'} {'622'} -36.618 2.8375 42.293 0.99967 {'146'} {'730'}…
		146	69	MEAN +/- SE 3.1739+/-0.0093	MEDIAN [RANGE] 3[1 - 5]	CI [ 3.02,3.3278 ]
		621	36	MEAN +/- SE 3.25+/-0.018	MEDIAN [RANGE] 3[1 - 5]	CI [ 3.0304,3.4696 ]
		622	52	MEAN +/- SE 3.1731+/-0.0151	MEDIAN [RANGE] 3[1 - 6]	CI [ 2.9545,3.3917 ]
		730	104	MEAN +/- SE 3.4231+/-0.0073	MEDIAN [RANGE] 3[1 - 6]	CI [ 3.2754,3.5707 ]
Fig. 5A	IN Number comparison multiple days Bird 6	590	17	MEAN +/- SE 4.7059+/-0.0499	MEDIAN [RANGE] 5[3 - 6]	CI [ 4.2694,5.1423 ]	KruskalWallis ANOVA	p value = 0.23398
		591	25	MEAN +/- SE 4.84+/-0.034	MEDIAN [RANGE] 5[2 - 6]	CI [ 4.4889,5.1911 ]
		872	117	MEAN +/- SE 4.5128+/-0.0092	MEDIAN [RANGE] 5[2 - 7]	CI [ 4.3151,4.7105 ]
Fig. 5A	IN Number comparison multiple days Bird 7	472	110	MEAN +/- SE 3.5182+/-0.0073	MEDIAN [RANGE] 3[1 - 5]	CI [ 3.3673,3.669 ]	KruskalWallis ANOVA	p value = 0.78973
		805	149	MEAN +/- SE 3.5034+/-0.0078	MEDIAN [RANGE] 3[1 - 7]	CI [ 3.3146,3.6921 ]
		813	66	MEAN +/- SE 3.4697+/-0.0155	MEDIAN [RANGE] 3[1 - 7]	CI [ 3.2174,3.7219 ]
Fig. 5A	IN Number comparison multiple days Bird 8	89	123	MEAN +/- SE 2.748+/-0.008	MEDIAN [RANGE] 3[1 - 6]	CI [ 2.573,2.9229 ]	KruskalWallis ANOVA	p value = 2.8657e-26	Group A Group B Lower Limit A-B Upper Limit P-value _______ _______ ___________ _______ ___________ __________ {' 89'} {'306'} 199.22 299.55 399.87 4.6864e-19 {' 89'} {'307'} 233.58 328.79 424 0 {' 89'} {'309'} 160.88 296.34 431.8 8.275e-10 {' 89'} {'321'} 140.81 236.4 331.99 1.1799e-12 {' 89'} {'511'} 117.37 214.8 312.24 5.7762e-10 {' 89'} {'512'} 127.88 214.99 302.1 1.3392e-12 {' 89'} {'800'} 1…
		306	103	MEAN +/- SE 1.6117+/-0.0078	MEDIAN [RANGE] 1[1 - 4]	CI [ 1.4539,1.7694 ]
		307	126	MEAN +/- SE 1.4921+/-0.0053	MEDIAN [RANGE] 1[1 - 4]	CI [ 1.3746,1.6095 ]
		309	41	MEAN +/- SE 1.561+/-0.0134	MEDIAN [RANGE] 2[1 - 3]	CI [ 1.3874,1.7346 ]
		321	124	MEAN +/- SE 1.7903+/-0.0063	MEDIAN [RANGE] 2[1 - 4]	CI [ 1.6519,1.9287 ]
		511	115	MEAN +/- SE 1.8783+/-0.0074	MEDIAN [RANGE] 2[1 - 4]	CI [ 1.7213,2.0352 ]
		512	188	MEAN +/- SE 1.8936+/-0.0047	MEDIAN [RANGE] 2[1 - 4]	CI [ 1.7657,2.0216 ]
		800	96	MEAN +/- SE 1.8229+/-0.0081	MEDIAN [RANGE] 2[1 - 4]	CI [ 1.6646,1.9812 ]
Fig. 5A	IN Number comparison multiple days Bird 9	89	42	MEAN +/- SE 2.7619+/-0.0195	MEDIAN [RANGE] 3[1 - 5]	CI [ 2.5061,3.0177 ]	KruskalWallis ANOVA	p value = 4.0653e-35	Group A Group B Lower Limit A-B Upper Limit P-value _______ _______ ___________ _______ ___________ __________ {' 89'} {'299'} -343.14 -184.62 -26.103 0.012936 {' 89'} {'526'} -417.77 -270.87 -123.97 4.8689e-06 {' 89'} {'527'} -381.22 -233.36 -85.506 0.00016223 {' 89'} {'794'} -102.15 49.933 202.02 0.89864 {'299'} {'526'} -172.2 -86.247 -0.2905 0.048747 {'299'} {'527'} -136.32 -48.741 38.839 0.55…
		299	151	MEAN +/- SE 3.2119+/-0.005	MEDIAN [RANGE] 3[2 - 5]	CI [ 3.0893,3.3345 ]
		526	430	MEAN +/- SE 3.4209+/-0.0018	MEDIAN [RANGE] 3[1 - 6]	CI [ 3.3482,3.4937 ]
		527	375	MEAN +/- SE 3.3413+/-0.0023	MEDIAN [RANGE] 3[2 - 6]	CI [ 3.2547,3.428 ]
		794	238	MEAN +/- SE 2.6261+/-0.0032	MEDIAN [RANGE] 3[1 - 5]	CI [ 2.5287,2.7234 ]
Fig. 5A	IN Number comparison multiple days Bird 10	376	79	MEAN +/- SE 3.1519+/-0.0104	MEDIAN [RANGE] 3[2 - 5]	CI [ 2.9687,3.3351 ]	KruskalWallis ANOVA	p value = 0.62651
		377	67	MEAN +/- SE 3.3134+/-0.0133	MEDIAN [RANGE] 3[2 - 6]	CI [ 3.0961,3.5308 ]
		1087	21	MEAN +/- SE 3.3333+/-0.0348	MEDIAN [RANGE] 3[2 - 4]	CI [ 3.0009,3.6658 ]
		1089	203	MEAN +/- SE 3.2611+/-0.0042	MEDIAN [RANGE] 3[2 - 5]	CI [ 3.1438,3.3784 ]
Fig. 5A	IN Number comparison multiple days Bird 11	94	70	MEAN +/- SE 3.3143+/-0.012	MEDIAN [RANGE] 3[1 - 6]	CI [ 3.1132,3.5154 ]	KruskalWallis ANOVA	p value = 0.0011011	Group A Group B Lower Limit A-B Upper Limit P-value _______ _______ ___________ _______ ___________ __________ {' 94'} {'549'} -27.024 9.4959 46.016 0.90916 {' 94'} {'550'} -85.768 -44.375 -2.9829 0.030003 {' 94'} {'890'} -43.607 0.29415 44.196 1 {'549'} {'550'} -89.257 -53.871 -18.486 0.00053245 {'549'} {'890'} -47.492 -9.2018 29.088 0.92658 {'550'} {'890'} 1.7073 44.669 87.632 0.037907
		549	144	MEAN +/- SE 3.2014+/-0.0072	MEDIAN [RANGE] 3[1 - 6]	CI [ 3.0298,3.373 ]
		550	77	MEAN +/- SE 3.7662+/-0.0138	MEDIAN [RANGE] 4[1 - 7]	CI [ 3.5251,4.0074 ]
		890	61	MEAN +/- SE 3.2623+/-0.0179	MEDIAN [RANGE] 3[1 - 5]	CI [ 2.9821,3.5425 ]
Fig. 5A	IN Number comparison multiple days Bird 12	223	22	MEAN +/- SE 3.7273+/-0.0401	MEDIAN [RANGE] 3.5[3 - 6]	CI [ 3.3359,4.1187 ]	KruskalWallis ANOVA	p value = 0.0023307	Group A Group B Lower Limit A-B Upper Limit P-value _______ _______ ___________ _______ ___________ ________ {'223'} {'237'} 5.9911 32.721 59.45 0.011475 {'223'} {'730'} -17.658 11.155 39.968 0.63562 {'237'} {'730'} -40.835 -21.565 -2.2957 0.023689
		237	101	MEAN +/- SE 3.0297+/-0.0104	MEDIAN [RANGE] 3[1 - 6]	CI [ 2.8218,3.2376 ]
		730	53	MEAN +/- SE 3.434+/-0.0176	MEDIAN [RANGE] 4[1 - 6]	CI [ 3.1775,3.6904 ]
Fig. 5A	IN Number comparison multiple days Bird 13	303	93	MEAN +/- SE 2.4516+/-0.0113	MEDIAN [RANGE] 3[1 - 5]	CI [ 2.2358,2.6674 ]	KruskalWallis ANOVA	p value = 0.19156
		304	42	MEAN +/- SE 2.7143+/-0.0225	MEDIAN [RANGE] 3[1 - 5]	CI [ 2.42,3.0086 ]
Fig. 5A	IN Number comparison multiple days Bird 14	210	117	MEAN +/- SE 1.8462+/-0.0037	MEDIAN [RANGE] 2[1 - 3]	CI [ 1.7678,1.9245 ]	KruskalWallis ANOVA	p value = 7.8846e-07	Group A Group B Lower Limit A-B Upper Limit P-value _______ _______ ___________ _______ ___________ __________ {'210'} {'211'} -62.698 -44.884 -27.069 7.8842e-07
		211	268	MEAN +/- SE 2.1418+/-0.0021	MEDIAN [RANGE] 2[1 - 4]	CI [ 2.0733,2.2103 ]
Fig. 5A	IN Number comparison multiple days Bird 15	204	43	MEAN +/- SE 2.4884+/-0.0171	MEDIAN [RANGE] 3[1 - 4]	CI [ 2.2619,2.7148 ]	KruskalWallis ANOVA	p value = 0.19507
		206	152	MEAN +/- SE 2.6579+/-0.0043	MEDIAN [RANGE] 3[1 - 5]	CI [ 2.5534,2.7624 ]
Fig. 5A	IN Number comparison multiple days Bird 16	100	107	MEAN +/- SE 3.7103+/-0.0065	MEDIAN [RANGE] 4[2 - 5]	CI [ 3.576,3.8445 ]	KruskalWallis ANOVA	p value = 0.46166
		101	170	MEAN +/- SE 3.6471+/-0.0036	MEDIAN [RANGE] 4[2 - 5]	CI [ 3.5533,3.7408 ]
Fig. 5A	IN Number comparison multiple days Bird 17	332	85	MEAN +/- SE 3.5412+/-0.0067	MEDIAN [RANGE] 4[2 - 5]	CI [ 3.4186,3.6637 ]	KruskalWallis ANOVA	p value = 0.31113
		333	135	MEAN +/- SE 3.6296+/-0.0045	MEDIAN [RANGE] 4[2 - 5]	CI [ 3.5262,3.7331 ]
Fig. 5A	IN Number comparison multiple days Bird 18	233	45	MEAN +/- SE 3.4889+/-0.0337	MEDIAN [RANGE] 4[1 - 7]	CI [ 3.0332,3.9446 ]	KruskalWallis ANOVA	p value = 0.12139
		873	37	MEAN +/- SE 3.8649+/-0.0271	MEDIAN [RANGE] 4[1 - 6]	CI [ 3.5299,4.1998 ]
Fig. 5A	IN Number comparison multiple days Bird 20	175	20	MEAN +/- SE 2.6+/-0.041	MEDIAN [RANGE] 3[1 - 4]	CI [ 2.2159,2.9841 ]	KruskalWallis ANOVA	p value = 0.15022
		709	56	MEAN +/- SE 2.5+/-0.0108	MEDIAN [RANGE] 2[2 - 4]	CI [ 2.3385,2.6615 ]
		949	145	MEAN +/- SE 2.3724+/-0.0049	MEDIAN [RANGE] 2[1 - 4]	CI [ 2.2564,2.4884 ]
Fig. 5A	IN Number comparison multiple days Bird 21	137	18	MEAN +/- SE 4+/-0.066	MEDIAN [RANGE] 4[2 - 6]	CI [ 3.4091,4.5909 ]	KruskalWallis ANOVA	p value = 0.00038126	Group A Group B Lower Limit A-B Upper Limit P-value _______ _______ ___________ _______ ___________ __________ {'137'} {'710'} -51.315 -31.629 -11.943 0.00048767 {'137'} {'949'} -55.72 -33.391 -11.061 0.0013281 {'710'} {'949'} -18.47 -1.7618 14.946 0.96689
		710	65	MEAN +/- SE 5.5385+/-0.02	MEDIAN [RANGE] 6[2 - 9]	CI [ 5.2163,5.8606 ]
		949	28	MEAN +/- SE 5.6786+/-0.076	MEDIAN [RANGE] 5[1 - 9]	CI [ 4.854,6.5032 ]
Fig. 6A	Age Data mean SimIndexWithinBoutMotif	day-day	10	MEAN +/- SE 0.0071+/-0.0043	MEDIAN [RANGE] 0.011369[-0.064207 - 0.10054]	CI [ -0.023345,0.037637 ]	KruskalWallis ANOVA	p value = 0.3628	Group A Group B Lower Limit Difference Upper Limit P-value ____ ____ _______ _______ ______ _______ 1 2 -11.215 -1.6091 7.9972 0.91857 1 3 -5.67 3.9364 13.543 0.60199 2 3 -3.8293 5.5455 14.92 0.34803
		<1yr to >1yr	11	MEAN +/- SE 0.0378+/-0.0082	MEDIAN [RANGE] 0.0067634[-0.060928 - 0.20283]	CI [ -0.022647,0.098166 ]
		>1 yr	11	MEAN +/- SE -0.0125+/-0.0032	MEDIAN [RANGE] -0.0064816[-0.070308 - 0.031725]	CI [ -0.036492,0.011486 ]
Fig. 6B	Age Data mean motiflengths	day-day	10	MEAN +/- SE 29.228+/-8.2369	MEDIAN [RANGE] 3.9954[-15.9994 - 262.1195]	CI [ -29.6952,88.1512 ]	KruskalWallis ANOVA	p value = 0.0073049	Group A Group B Lower Limit Difference Upper Limit P-value ____ ____ _______ _______ ______ _________ 1 2 3.1755 12.782 22.388 0.0051686 1 3 -1.7336 7.8727 17.479 0.1328 2 3 -14.284 -4.9091 4.4657 0.437
		<1yr to >1yr	11	MEAN +/- SE -36.1327+/-3.103	MEDIAN [RANGE] -45.4232[-82.1703 - 8.1005]	CI [ -59.0635,-13.2019 ]
		>1 yr	11	MEAN +/- SE -11.384+/-1.4579	MEDIAN [RANGE] -11.5948[-38.336 - 13.5182]	CI [ -22.1579,-0.61 ]
Fig. 6C	Age Data mean number	day-day	10	MEAN +/- SE 0.0118+/-0.0216	MEDIAN [RANGE] 0.012616[-0.37937 - 0.29564]	CI [ -0.14249,0.16606 ]	KruskalWallis ANOVA	p value = 0.021175	Group A Group B Lower Limit Difference Upper Limit P-value ____ ____ _______ _______ _______ ________ 1 2 -18.847 -8.9455 0.95651 0.086335 1 3 -8.1035 1.6 11.304 0.92098 2 3 1.0856 10.545 20.005 0.024384
		<1yr to >1yr	11	MEAN +/- SE 0.561+/-0.0708	MEDIAN [RANGE] 0.45195[-0.92505 - 1.73]	CI [ 0.038162,1.0839 ]
		>1 yr	12	MEAN +/- SE -0.0594+/-0.0355	MEDIAN [RANGE] -0.090537[-0.79488 - 0.91923]	CI [ -0.32993,0.21121 ]
Fig. 6D	Age Data mean TimeToSong	day-day	10	MEAN +/- SE 9.8275+/-6.2618	MEDIAN [RANGE] -5.1764[-58.6984 - 155.4787]	CI [ -34.9664,54.6215 ]	KruskalWallis ANOVA	p value = 0.0027448	Group A Group B Lower Limit Difference Upper Limit P-value ____ ____ _______ ______ ________ _________ 1 2 -20.302 -10.4 -0.49804 0.036837 1 3 -6.7702 2.9333 12.637 0.75847 2 3 3.8735 13.333 22.793 0.0027477
		<1yr to >1yr	11	MEAN +/- SE 107.4639+/-13.4191	MEDIAN [RANGE] 103.0194[-267.5717 - 310.9475]	CI [ 8.2978,206.6301 ]
		>1 yr	12	MEAN +/- SE -40.5648+/-7.7513	MEDIAN [RANGE] -16.5521[-204.8785 - 109.5954]	CI [ -99.6643,18.5348 ]
Fig. 7A	Motif lengths / Median for IN numbers	-2	12	MEAN +/- SE 1.0013+/-0.0005	MEDIAN [RANGE] 1.0005[0.99247 - 1.0127]	CI [ 0.99768,1.005 ]	KruskalWallis ANOVA	p value = 0.86184
		-1	18	MEAN +/- SE 0.9997+/-0.0002	MEDIAN [RANGE] 1.0003[0.99124 - 1.0095]	CI [ 0.99771,1.0018 ]
		0	19	MEAN +/- SE 0.9994+/-0.0001	MEDIAN [RANGE] 1.0001[0.99419 - 1.0046]	CI [ 0.9982,1.0007 ]
		1	19	MEAN +/- SE 0.9978+/-0.0004	MEDIAN [RANGE] 1[0.98229 - 1.0103]	CI [ 0.99461,1.0011 ]
		2	12	MEAN +/- SE 1.0011+/-0.0011	MEDIAN [RANGE] 0.99959[0.98042 - 1.0221]	CI [ 0.99249,1.0096 ]
Fig. 7B	Motif lengths / Median for Time to Song	short	20	MEAN +/- SE 0.9995+/-0.0001	MEDIAN [RANGE] 0.99985[0.99381 - 1.0042]	CI [ 0.99825,1.0007 ]	sign-rank	p value = 0.88129
		long	20	MEAN +/- SE 0.9995+/-0.0002	MEDIAN [RANGE] 1.0002[0.98681 - 1.0078]	CI [ 0.99757,1.0014 ]
Fig. 7C	Motif similarity for IN numbers	-1	13	MEAN +/- SE 0.8055+/-0.0075	MEDIAN [RANGE] 0.82258[0.56973 - 0.90433]	CI [ 0.74643,0.86459 ]	KruskalWallis ANOVA	p value = 0.44098
		0	19	MEAN +/- SE 0.8395+/-0.0041	MEDIAN [RANGE] 0.86911[0.61781 - 0.90611]	CI [ 0.80212,0.87695 ]
		1	10	MEAN +/- SE 0.8225+/-0.0099	MEDIAN [RANGE] 0.87394[0.6158 - 0.90193]	CI [ 0.7516,0.89349 ]
Fig. 7D	Motif similarity for Time to song	short	20	MEAN +/- SE 0.8325+/-0.0037	MEDIAN [RANGE] 0.8483[0.64512 - 0.91838]	CI [ 0.79765,0.86739 ]	sign-rank	p value = 0.65416
		long	20	MEAN +/- SE 0.8315+/-0.0037	MEDIAN [RANGE] 0.85732[0.64329 - 0.90143]	CI [ 0.79658,0.86635 ]
Fig. 8B	Repeat Data MeanRepeat-Number	Motif	20	MEAN +/- SE 1.9648+/-0.0322	MEDIAN [RANGE] 1.8658[1.0588 - 3.2767]	CI [ 1.6636,2.266 ]	KruskalWallis ANOVA	p value = 0.049531	Group A Group B Lower Limit Difference Upper Limit P-value _______ _______ ___________ __________ ___________ ________ 1 2 -16.357 -6.275 3.8069 0.31098 1 3 -21.69 -10.8 0.089725 0.052494 2 3 -16.873 -4.525 7.8228 0.66626
		INs	10	MEAN +/- SE 2.4537+/-0.1107	MEDIAN [RANGE] 2.1797[1 - 4.625]	CI [ 1.6618,3.2457 ]
		Calls	8	MEAN +/- SE 2.5607+/-0.0976	MEDIAN [RANGE] 2.2812[2.0244 - 4.3333]	CI [ 1.9078,3.2136 ]
Fig. 8B	Repeat Data CVRepeat-Number	Motif	20	MEAN +/- SE 0.3218+/-0.0096	MEDIAN [RANGE] 0.33167[0 - 0.68224]	CI [ 0.23185,0.41167 ]	KruskalWallis ANOVA	p value = 0.20314
		INs	10	MEAN +/- SE 0.2049+/-0.0148	MEDIAN [RANGE] 0.20448[0 - 0.50533]	CI [ 0.098876,0.31096 ]
		Calls	8	MEAN +/- SE 0.3667+/-0.0384	MEDIAN [RANGE] 0.26607[0.077146 - 0.89506]	CI [ 0.11002,0.62329 ]
Fig. 8C	Repeat Interval Motif start	First	8	MEAN +/- SE 34.942+/-1.371	MEDIAN [RANGE] 34.9141[15.0152 - 50.2077]	CI [ 25.7728,44.1112 ]	sign-rank	p value = 0.74219
		Last	8	MEAN +/- SE 41.0917+/-1.5779	MEDIAN [RANGE] 40.2407[26.0813 - 59.3054]	CI [ 30.5386,51.6449 ]
Fig. 8C	Repeat Interval Motif end	First	11	MEAN +/- SE 55.6529+/-2.9846	MEDIAN [RANGE] 44.1123[29.9875 - 132.388]	CI [ 33.597,77.7088 ]	sign-rank	p value = 0.0019531
		Last	11	MEAN +/- SE 235.2891+/-13.6673	MEDIAN [RANGE] 199.2542[49.2513 - 538.6015]	CI [ 134.2892,336.289 ]
Fig. 8C	Repeat Interval IN	First	9	MEAN +/- SE 138.7754+/-5.16	MEDIAN [RANGE] 113.2512[89.9972 - 202.7891]	CI [ 103.0787,174.4721 ]	sign-rank	p value = 0.0039062
		Last	10	MEAN +/- SE 54.4461+/-2.099	MEDIAN [RANGE] 55.2435[22.2874 - 89.4192]	CI [ 39.4304,69.4617 ]
Fig. 8C	Repeat Interval Call	First	8	MEAN +/- SE 222.9918+/-19.6424	MEDIAN [RANGE] 261.8497[43.3991 - 423.5442]	CI [ 91.6203,354.3633 ]	sign-rank	p value = 0.0078125
		Last	8	MEAN +/- SE 940.1245+/-30.0924	MEDIAN [RANGE] 1003.5582[599.8605 - 1226.2265]	CI [ 738.8617,1141.3873 ]
Fig. 8D	Repeat Data intervalMedian ratio	Motif start	8	MEAN +/- SE 1.0932+/-0.0474	MEDIAN [RANGE] 0.93733[0.80469 - 1.9389]	CI [ 0.77635,1.4101 ]	KruskalWallis ANOVA	p value = 0.00064644	Group A Group B Lower Limit Difference Upper Limit P-value _______ _______ ___________ __________ ___________ __________ 1 2 -15.781 -3.2045 9.3721 0.91397 1 3 -3.9019 9.25 22.402 0.27001 1 4 -25.158 -11.625 1.9082 0.12133 2 3 0.28909 12.455 24.62 0.04243 2 4 -20.997 -8.4205 4.1562 0.31314 3 4 -34.027 -20.875 -7.7231 0.00026574
		Motif end	11	MEAN +/- SE 2.2995+/-0.2798	MEDIAN [RANGE] 1.2126[0.37443 - 10.8867]	CI [ 0.23162,4.3675 ]
		INs	9	MEAN +/- SE 0.651+/-0.0286	MEDIAN [RANGE] 0.68758[0.33607 - 1.2384]	CI [ 0.45308,0.84886 ]
		Calls	8	MEAN +/- SE 2.6147+/-0.1977	MEDIAN [RANGE] 2.2079[1.1688 - 5.8821]	CI [ 1.2927,3.9367 ]
Fig. 8E	Repeat Data distance to lastMedian ratio	Motif start	8	MEAN +/- SE 0.8462+/-0.0298	MEDIAN [RANGE] 0.91932[0.45825 - 1.0707]	CI [ 0.6466,1.0459 ]	KruskalWallis ANOVA	p value = 0.7136
		Motif end	11	MEAN +/- SE 0.9271+/-0.0107	MEDIAN [RANGE] 0.96308[0.72636 - 1.0546]	CI [ 0.84825,1.0059 ]
		INs	8	MEAN +/- SE 0.9095+/-0.0344	MEDIAN [RANGE] 0.98602[0.34829 - 1.2353]	CI [ 0.6793,1.1397 ]
		Calls	8	MEAN +/- SE 0.9819+/-0.0107	MEDIAN [RANGE] 0.99188[0.85174 - 1.0869]	CI [ 0.91005,1.0538 ]
